# Deep learning-guided selection of antibody therapies with enhanced resistance to current and prospective SARS-CoV-2 Omicron variants

**DOI:** 10.1101/2023.10.09.561492

**Authors:** Lester Frei, Beichen Gao, Jiami Han, Joseph M. Taft, Edward B. Irvine, Cédric R. Weber, Rachita K. Kumar, Benedikt N. Eisinger, Sai T. Reddy

**Affiliations:** Department of Biosystems Science and Engineering, ETH Zurich; Basel 4058, Switzerland; Botnar Research Centre for Child Health; Basel 4058, Switzerland; Alloy Therapeutics (Switzerland) AG, Allschwil 4123, Switzerland

**Author notes:** equal contribution (Lester Frei, Beichen Gao).

## Abstract

Most COVID-19 antibody therapies rely on binding the SARS-CoV-2 receptor binding domain (RBD). However, heavily mutated variants such as Omicron and its sublineages, which are characterized by an ever increasing number of mutations in the RBD, have rendered prior antibody therapies ineffective, leaving no clinically approved antibody treatments for SARS-CoV-2. Therefore, the capacity of therapeutic antibody candidates to bind and neutralize current and prospective SARS-CoV-2 variants is a critical factor for drug development. Here, we present a deep learning-guided approach to identify antibodies with enhanced resistance to SARS-CoV-2 evolution. We apply deep mutational learning (DML), a machine learning-guided protein engineering method to interrogate a massive sequence space of combinatorial RBD mutations and predict their impact on angiotensin-converting enzyme 2 (ACE2) binding and antibody escape. A high mutational distance library was constructed based on the full-length RBD of Omicron BA.1, which was experimentally screened for binding to the ACE2 receptor or neutralizing antibodies, followed by deep sequencing. The resulting data was used to train ensemble deep learning models that could accurately predict binding or escape for a panel of therapeutic antibody candidates targeting diverse RBD epitopes. Furthermore, antibody breadth was assessed by predicting binding or escape to synthetic lineages that represent millions of sequences generated using *in silico* evolution, revealing combinations with complementary and enhanced resistance to viral evolution. This deep learning approach may enable the design of next-generation antibody therapies that remain effective against future SARS-CoV-2 variants.
