## Supplementary material for "Deep learning-guided selection of antibody therapies with enhanced resistance to current and prospective SARS-CoV-2 Omicron variants": Supp_Table_antibody_data

### Sheet: KD
* All
	BA.1	BA.1.1	BA.3	BA.2	BA.2.12.2	BA.4	BQ.1	BA.2.75	XBB.1
A23-58.1	44	114	103.1	19.9	25.3	251.3	238.3	7.3	--
COV2-2196 (TIX)	508.3	604.7	129	150.1	28.9	323.3	347.7	11.5	--
ZCB11
2-7	278.3	73.9	313.3	1.8	6.2	66	--	116.7	--
Brii-198 (ROM)
ADG20 (ADI)	87	42.3	144.2	126.3	159	179.1	240	105.1	305.7
S2X259	3.6	2.1	3.2	5.3	12.9	52.6	43.4	17.9	85.9
S2H97	0.18	0.004	0.72	0.3	0.006	0.18	0.03	0.0009	0.02
All Kd measurements are in nM, "--" indicates Kd not determined
Criteria: >100nM = non-binding
Citations:
He et al. "An updated atlas of antibody evasion by SARS-CoV-2 Omicron sub-variants including BQ.1.1 and XBB", Cell Rep. Med. (2023)

### Sheet: IC50s
	BA.1	BA.1.1	BA.3	BA.2	BA.2.12.2	BA.4	BQ.1	BA.2.75	XBB.1
A23-58.1	0.004			0.358		1		0.013
COV2-2196 (TIX)	0.432	0.385	5.61	0.704	0.361	10	10	0.053	10	NOTE: BA.3 (1.03fold than BA.1 - 5.42)
ZCB11	0.003	0.003		0.01	0.006	1.351	10	0.007	10
2-7	0.716	0.763	0.973	0.05	0.059	0.049	>100	0.6452	>100
Brii-198 (ROM)	0.078	10	1.69	0.782	10	10	(30-fold)	1.016	(51-fold)	NOTE: BA.3 (1.3fold than BA.1 - 1.17)
ADG20 (ADI)	0.181	0.295	6.23	10	10	10	>100	1.698	>100	NOTE: BA.3 (5.3 fold over BA.1 - 0.979)
S2X259	0.59	0.859	1.68	10	10	10			>100	NOTE: BA.3 (1.03 fold over BA.1 - 1.57)
S2H97	0.615	0.479	2.364	1.273	1.618	1.846	4.907	1.315	2.751
Criteria: IC50 > 1ug/mL = escape
Citations:
Sheward DJ et al. "Evasion of neutralising antibodies by omicron sublineage BA.2.75", Lancet Infect. Dis. (2022)
He Q et al. "An updated atlas of antibody evasion by SARS-CoV-2 Omicron sub-variants including BQ.1.1 and XBB", Cell Rep. Med. (2023)
Wang Q et al. "Antibody evasion by SARS-CoV-2 Omicron subvariants BA.2.12.1, BA.4 and BA.5", Nature (2022)
Wang Q et al. "Alarming antibody evasion properties of rising SARS-CoV-2 BQ and XBB subvariants", Cell (2023)
Wang Q et al. "Antigenic characterization of the SARS-CoV-2 Omicron subvariant BA.2.75", Cell Host Microbe (2022)
Cao Y et al. "BA.2.12.1, BA.4. and BA.5 escape antibodies elicited by Omicron infection", Nature. (2022)
Tzou PL et al. "Coronavirus Resistance Database (CoV-RBD): SARS-CoV-2 susceptibility to monoclonal antibodies, convalescent plasma, and plasma from vaccinated persons", PLoS One. (2022)
